# Beyond pathologist-level annotation of large-scale cancer histology for semantic segmentation using immunofluorescence restaining

**DOI:** 10.1101/2022.05.09.489968

**Authors:** Daisuke Komura, Takumi Onoyama, Koki Shinbo, Hiroto Odaka, Minako Hayakawa, Mieko Ochi, Ranny Herdiantoputri, Kei Sakamoto, Hiroto Katoh, Tohru Ikeda, Tetsuo Ushiku, Shumpei Ishikawa

## Abstract

Numerous cancer histopathology specimens have been collected and digitised as whole slide images over the past few decades. A comprehensive evaluation of the distribution of various cells in a section of tumour tissue can provide valuable information for understanding cancer and making accurate cancer diagnoses. Deep learning is one of the most suitable techniques to achieve these goals; however, the collection of large, unbiased training data has been a barrier to producing accurate segmentation models. Here, we developed a pipeline to generate SegPath, the largest annotation dataset that is over one order of magnitude larger than publicly available annotations, for the segmentation of haematoxylin and eosin (H&E)-stained sections for eight major cell types. The pipeline used H&E-stained sections that were destained and subsequently immunofluorescence-stained with carefully selected antibodies. The results showed that SegPath is comparable to, or significantly outperforms, conventional pathologist annotations. Moreover, we revealed that annotations by pathologists are biased toward typical morphologies; however, the model trained on SegPath can overcome this limitation. Our results provide foundational datasets for the histopathology machine learning community.
