## Supplementary Tables for "Beyond pathologist-level annotation of large-scale cancer histology for semantic segmentation using immunofluorescence restaining"

### Sheet: Table S1
Supplementary Table 1. Histopathological specimen in SegPath. TMA; tissue microarray.
TMA number	Tumor type	Antibody target
23	Esophagus squamous cell carcinoma	pan-CK
24	Lung squamous cell carcinoma	pan-CK
42	Breast cancer	pan-CK
80	Benign breast tumor	pan-CK
96	Colorectal adenocarcinoma	pan-CK
124	Bladder cancer	pan-CK
135	Gastric adenocarcinoma	pan-CK
166	Lung adenocarcinoma	pan-CK
167	Extrahepatic cholangiocarcinoma	pan-CK
172	Endometrial cancer	pan-CK
179	Pancreatic cancer	pan-CK
183	Lung squamous cell carcinoma	pan-CK
228	Urothelial tumor	pan-CK
253	Intraductal papillary mucinous neoplasm of the pancreas	pan-CK
260	Laryngeal and pharyngeal squamous cell carcinoma	pan-CK
273	Esophagogastric junction adenocarcinoma	pan-CK
310	Gastric adenocarcinoma with dffuse type	pan-CK
311	Gastric adenocarcinoma with dffuse type	pan-CK
312	Gastric adenocarcinoma with dffuse type	pan-CK
313	Gastric adenocarcinoma with dffuse type	pan-CK
16	Thymoma	α-SMA
23	Esophagus squamous cell carcinoma	α-SMA
34	Glioblastoma	α-SMA
36	Ependymoma	α-SMA
42	Breast cancer	α-SMA
51	Hepatocellular carcinoma	α-SMA
54	Meningioma	α-SMA
71	Prostate cancer	α-SMA
80	Benign breast tumor	α-SMA
82	Renal tumor	α-SMA
96	Colorectal adenocarcinoma	α-SMA
101	Ovarian dysgerminoma	α-SMA
123	Bone and soft tissue tumor	α-SMA
124	Bladder cancer	α-SMA
135	Gastric adenocarcinoma	α-SMA
143	Glioma	α-SMA
155	Lung squamous cell carcinoma	α-SMA
167	Extrahepatic cholangiocarcinoma	α-SMA
172	Endometrial cancer	α-SMA
179	Pancreatic cancer	α-SMA
205	Testicular tumor	α-SMA
228	Urothelial tumor	α-SMA
235	Ovarian mucinous cystic neoplasm	α-SMA
253	Intraductal papillary mucinous neoplasm of the pancreas	α-SMA
255	Ovarian sex cord stromal tumor	α-SMA
260	Laryngeal and pharyngeal squamous cell carcinoma	α-SMA
273	Esophagogastric junction adenocarcinoma	α-SMA
16	Thymoma	CD45RB
23	Esophagus squamous cell carcinoma	CD45RB
34	Glioblastoma	CD45RB
36	Ependymoma	CD45RB
42	Breast cancer	CD45RB
51	Hepatocellular carcinoma	CD45RB
54	Meningioma	CD45RB
59	Osteosarcoma	CD45RB
71	Prostate cancer	CD45RB
80	Benign breast tumor	CD45RB
82	Renal tumor	CD45RB
96	Colorectal adenocarcinoma	CD45RB
101	Ovarian dysgerminoma	CD45RB
123	Bone and soft tissue tumor	CD45RB
124	Bladder cancer	CD45RB
135	Gastric adenocarcinoma	CD45RB
143	Glioma	CD45RB
155	Lung squamous cell carcinoma	CD45RB
166	Lung adenocarcinoma	CD45RB
167	Extrahepatic cholangiocarcinoma	CD45RB
172	Endometrial cancer	CD45RB
179	Pancreatic cancer	CD45RB
205	Testicular tumor	CD45RB
228	Urothelial tumor	CD45RB
235	Ovarian mucinous cystic neoplasm	CD45RB
253	Intraductal papillary mucinous neoplasm of the pancreas	CD45RB
255	Ovarian sex cord stromal tumor	CD45RB
260	Laryngeal and pharyngeal squamous cell carcinoma	CD45RB
273	Esophagogastric junction adenocarcinoma	CD45RB
281	Melanoma	CD45RB
24	Lung squamous cell carcinoma	ERG
33	Glioblastoma	ERG
40	Medulloblastoma	ERG
63	Osteosarcoma	ERG
66	Prostate cancer	ERG
98	Colorectal adenocarcinoma	ERG
117	Endometrial cancer	ERG
128	Bladder cancer	ERG
133	Gastric adenocarcinoma	ERG
160	Lung adenocarcinoma	ERG
168	Extrahepatic cholangiocarcinoma	ERG
213	Liver（Hepatocellular carcinoma）	ERG
222	Cervical squamous cell carcinoma	ERG
228	Urothelial tumor	ERG
257	Glioma	ERG
259	Oral tongue cancer	ERG
274	Esophagogastric junction adenocarcinoma	ERG
282	Melanoma	ERG
342	Breast cancer	ERG
343	Breast cancer	ERG
106	Colorectal adenocarcinoma	ERG
107	Colorectal adenocarcinoma	ERG
113	Colorectal adenocarcinoma	ERG
158	Lung adenocarcinoma	ERG
159	Lung adenocarcinoma	ERG
183	Lung squamous cell carcinoma	ERG
184	Lung squamous cell carcinoma	ERG
216	Hepatocellular carcinoma	ERG
218	Hepatocellular carcinoma	ERG
230	Urothelial tumor	ERG
231	Urothelial tumor	ERG
268	Lung adenocarcinoma	ERG
269	Lung adenocarcinoma	ERG
270	Lung adenocarcinoma	ERG
272	Intrahepatic cholangiocarcinoma	ERG
283	Extrahepatic cholangiocarcinoma	ERG
291	Pancreatic neuroendocrine tumor	ERG
342	Breast cancer	ERG
343	Breast cancer	ERG
385	Gastric adenocarcinoma	ERG
17	Thymoma	MIST1
24	Lung squamous cell carcinoma	MIST1
37	Ependymoma	MIST1
40	Medulloblastoma	MIST1
63	Osteosarcoma	MIST1
66	Prostate cancer	MIST1
68	Renal tumor	MIST1
98	Colorectal adenocarcinoma	MIST1
113	Colorectal adenocarcinoma	MIST1
117	Endometrial cancer	MIST1
128	Bladder cancer	MIST1
138	Ovarian cancer	MIST1
159	Lung adenocarcinoma	MIST1
160	Lung adenocarcinoma	MIST1
168	Extrahepatic cholangiocarcinoma	MIST1
184	Lung squamous cell carcinoma	MIST1
212	Hepatocellular carcinoma	MIST1
222	Cervical squamous cell carcinoma	MIST1
228	Urothelial tumor	MIST1
230	Urothelial tumor	MIST1
231	Urothelial tumor	MIST1
257	Glioma	MIST1
259	Oral tongue cancer	MIST1
268	Lung adenocarcinoma	MIST1
269	Lung adenocarcinoma	MIST1
270	Lung adenocarcinoma	MIST1
272	Intrahepatic cholangiocarcinoma	MIST1
282	Melanoma	MIST1
283	Extrahepatic cholangiocarcinoma	MIST1
333	Urothelial tumor	MIST1
334	Urothelial tumor	MIST1
342	Breast cancer	MIST1
343	Breast cancer	MIST1
345	Breast cancer	MIST1
388	Breast cancer	MIST1
33	Glioblastoma	MNDA
36	Ependymoma	MNDA
54	Meningioma	MNDA
69	Renal tumor	MNDA
72	Prostate cancer	MNDA
80	Benign breast tumor	MNDA
101	Ovarian dysgerminoma	MNDA
106	Colorectal adenocarcinoma	MNDA
131	Bladder cancer	MNDA
135	Gastric adenocarcinoma	MNDA
143	Glioma	MNDA
155	Lung squamous cell carcinoma	MNDA
166	Lung adenocarcinoma	MNDA
167	Extrahepatic cholangiocarcinoma	MNDA
172	Endometrial cancer	MNDA
179	Pancreatic cancer	MNDA
205	Testicular tumor	MNDA
214	Hepatocellular carcinoma	MNDA
215	Liver（Hepatocellular carcinoma）	MNDA
228	Urothelial tumor	MNDA
235	Ovarian mucinous cystic neoplasm	MNDA
253	Intraductal papillary mucinous neoplasm of the pancreas	MNDA
255	Ovarian sex cord stromal tumor	MNDA
259	Oral tongue cancer	MNDA
260	Laryngeal and pharyngeal squamous cell carcinoma	MNDA
273	Esophagogastric junction adenocarcinoma	MNDA
281	Melanoma	MNDA
342	Breast cancer	MNDA
387	Breast cancer	MNDA
39	Glioma	CD3/CD20
40	Medulloblastoma	CD3/CD20
84	Gastric adenocarcinoma	CD3/CD20
113	Colorectal adenocarcinoma	CD3/CD20
133	Gastric adenocarcinoma	CD3/CD20
180	Pancreatic cancer	CD3/CD20
193	Lymph node metastases (Gastric adenocarcinoma)	CD3/CD20
205	Testicular tumor	CD3/CD20
216	Hepatocellular carcinoma	CD3/CD20
217	Liver（Hepatocellular carcinoma）	CD3/CD20
222	Cervical squamous cell carcinoma	CD3/CD20
228	Urothelial tumor	CD3/CD20
255	Ovarian sex cord-stromal tumor and mesenchymal tumor	CD3/CD20
266	Lung adenocarcinoma	CD3/CD20
275	Esophagogastric junction adenocarcinoma	CD3/CD20
282	Melanoma	CD3/CD20
42	Breast cancer	CD3/CD20
71	Prostate cancer	CD3/CD20
82	Renal tumor	CD3/CD20
96	Colorectal adenocarcinoma	CD3/CD20
106	Colorectal adenocarcinoma	CD3/CD20
124	Bladder cancer	CD3/CD20
135	Gastric adenocarcinoma	CD3/CD20
155	Lung squamous cell carcinoma	CD3/CD20
167	Extrahepatic cholangiocarcinoma	CD3/CD20
172	Endometrial cancer	CD3/CD20
184	Lung squamous cell carcinoma	CD3/CD20
168	Extrahepatic cholangiocarcinoma	CD3/CD20
283	Extrahepatic cholangiocarcinoma	CD3/CD20
344	Breast cancer	CD3/CD20
388	Breast cancer	CD3/CD20
33	Glioblastoma	CD235a
40	Medulloblastoma	CD235a
81	Gastric adenocarcinoma	CD235a
92	Gastric adenocarcinoma	CD235a
98	Colorectal adenocarcinoma	CD235a
114	Colorectal adenoma	CD235a
166	Lung adenocarcinoma	CD235a
167	Extrahepatic cholangiocarcinoma	CD235a
172	Endometrial cancer	CD235a
178	Pancreatic cancer	CD235a
228	Urothelial tumor	CD235a
231	Urothelial tumor	CD235a
266	Lung adenocarcinoma	CD235a
274	Esophagogastric junction adenocarcinoma	CD235a
282	Melanoma	CD235a
343	Breast cancer	CD235a
385	Gastric adenocarcinoma	CD235a

### Sheet: Table S2
Supplementary Table 2. Ranges of hyperparameters optimized with Optuna for the training of deep neural networks for segmentation
Hyperparameter	Range	Distribution	Notes
loss function	combo (⍺*dice+(1-⍺)*focal loss); dice; binary cross entropy; focal tversky; focal loss; log cosh dice	categorical
loss parameter	combo (⍺=[0.1-0.9]) ; focal tversky loss or focal loss (β=[3,8], γ=[0.5,3]); focal loss (β=10, γ=2)	uniform
learning rate	[1E-4, 1E-2]	log uniform
stochastic weight averaging	True;False	categorical
model architeture	DeepLabV3Plus; UnetPlusPlus; Unet	categorical
model_backbone	timm-efficientnet-b1; timm-efficientnet-b2; timm-efficientnet-b3; resnet18; resnet34; resnet50	categorical
accumulated gradient	True; False	categorical
encoder_weights	noisy student; imagnet	categorical	"noisy student" was aplied only when the efficient net was used

### Sheet: Table S3
Supplementary Table 3. The number of patches or cells used in the analysis of sample size effect on the performance.
Antigen	Target	Target numbers of patches or cells#	unit
pan-CK	epithelium	100/500/1,000/5,000/10,000/20,000/23,687	patch
α-SMA	smooth muscle cell or myofibroblast	100/500/1,000/5,000/10,000/20,000/27,918	patch
CD235a	red blood cell	100/500/1,000/5,000/10,000/20,000/23,617	patch
CD45RB	leucocyte	100/500/1,000/5,000/10,000/50,000/100,000/250,000/750,000/927,483	cell
CD3/CD20	lymphocyte	100/500/1,000/5,000/10,000/50,000/100,000/250,000/411,203	cell
ERG	endothelial cell	100/500/1,000/5,000/10,000/25,000/50,000/62,513	cell
MIST1	plasma cell	100/500/1,000/5,000/10,000/25,000/50,000/78,237	cell
MNDA	myeloid cell	100/500/1,000/5,000/10,000/50,000/100,000/150,000/194,983	cell
# The last number in is the total number of patches or cells in the training dataset, thus only one test was performed.
